# Zfp503/Nlz2 is Required for RPE Differentiation and Optic Fissure Closure

**DOI:** 10.1101/2022.03.28.486078

**Authors:** Elangovan Boobalan, Amy H. Thompson, Ramakrishna P. Alur, David McGaughey, Lijin Dong, Grace Shih, Emile R. Vieta-Ferrer, Ighovie F. Onojafe, Vijay K. Kalaskar, Gavin Arno, Andrew J. Lotery, Bin Guan, Chelsea Bender, Omar Memon, Lauren Brinster, Clement Soleilhavoup, Lia Panman, Tudor C. Badea, Andrea Minella, Antonio Jacobo Lopez, Sara Thomasy, Ala Moshiri, Genomics England Research Consortium, Delphine Blain, Robert B. Hufnagel, Tiziana Cogliati, Kapil Bharti, Brian P. Brooks

## Abstract

**Purpose:** Uveal coloboma is a congenital eye malformation caused by failure of the optic fissure to close in early human development. Despite significant progress in identifying genes whose regulation is important for executing this closure, mutations are detected in a minority of cases using known gene panels, implying additional genetic complexity. We have previously shown knock down of *znf503* (the ortholog of mouse Zfp503) in zebrafish causes coloboma. Here we characterize *Zfp503* knock out (KO) mice and evaluate transcriptomic profiling of mutant vs. wild-type (WT) retinal pigment epithelium (RPE)/Choroid.

**Methods:** *Zfp503* KO mice were generated by gene targeting using homologous recombination. Embryos were characterized grossly and histologically. Patterns and level of developmentally relevant proteins/genes were examined with immunostaining/*in situ* hybridization. The transcriptomic profile of E11.5 KO RPE/choroid was compared to that of WT.

**Results:** *Zfp503* is dynamically expressed in developing mouse eyes and that loss of its expression results in uveal coloboma. KO embryos exhibit altered mRNA levels and expression patterns of several key transcription factors involved in eye development, including *Otx2, Mitf, Pax6, Pax2, Vax1* and *Vax2,* resulting in reduced melanin pigmentation in the presumptive RPE and its differentiation into neural-retina-like lineages. Comparison of RNA-Seq data from wild type and KO E11.5 embryos demonstrated reduced expression of melanin-related genes and significant overlap with genes known to be dynamically regulated at the optic fissure.

**Conclusions:** These results demonstrate a critical role of *Zfp503* in RPE differentiation and in optic fissure closure.
