## Supplementary Table 2 for "Zfp503/Nlz2 is Required for RPE Differentiation and Optic Fissure Closure"

### Sheet: overexpressed.freeze03
Gene_Name	GENENAME	baseMean	log2FoldChange	lfcSE	stat	pvalue	padj	WT-1	WT-2	WT-3	Hom-1	Hom-2	Hom-3	Chr	Start	End	Source	ENTREZID	Brown_DF
Dcx	doublecortin	886.329	2.54135	0.176732	14.3797	6.93826e-47	5.97636e-14	140.089	285.201	394.256	1565.15	2269.12	664.155	chrX	143855842	143933311	HAVANA	13193	No
Elavl2	ELAV like RNA binding protein 1	1322.1	1.74077	0.149271	11.6618	1.99876e-31	6.02617e-13	511.28	566.521	867.364	2210.64	2748.13	1028.69	chr4	91250763	91400785	HAVANA	15569	No
Elavl4	ELAV like RNA binding protein 4	913.441	1.93194	0.172939	11.1712	5.63973e-29	7.63595e-12	272.147	394.819	536.94	1358.6	2149.12	769.021	chr4	110203722	110351909	HAVANA	15572	No
St18	suppression of tumorigenicity 18	198.514	3.2535	0.300498	10.827	2.56347e-27	4.14394e-11	25.8763	32.9824	62.8933	379.915	564.576	124.841	chr1	6487231	6860940	HAVANA	240690	No
Phf21b	PHD finger protein 21B	846.726	2.20123	0.212905	10.339	4.69344e-25	4.10421e-10	225.748	295.871	463.721	1096.71	2262.24	736.063	chr15	84785381	84856049	HAVANA	271305	No
Map2	microtubule-associated protein 2	6130.82	1.18689	0.114986	10.322	5.603e-25	4.36713e-10	3453.15	3757.08	4449.47	9415.51	10588.3	5121.48	chr1	66175273	66442583	HAVANA	17756	No
Egfem1	EGF-like and EMI domain containing 1	681.455	1.92453	0.186613	10.313	6.15568e-25	4.51673e-10	273.04	255.128	361.402	1088.11	1184.23	926.82	chr3	29082023	29691209	HAVANA	75740	No
Fez1	fasciculation and elongation protein zeta 1 (zygin I)	5267.84	1.17545	0.114962	10.2247	1.53727e-24	6.65087e-10	3308.6	3208.99	3553	6678.64	8643.71	6214.09	chr9	36821939	36878924	HAVANA	235180	No
Ephb1	Eph receptor B1	685.574	2.22423	0.219301	10.1424	3.58269e-24	9.58637e-10	184.703	223.116	388.624	915.977	1810.77	590.249	chr9	101922128	102354693	HAVANA	270190	No
Etv5	ets variant 5	3115.96	1.13993	0.113731	10.0231	1.20644e-23	1.61224e-09	1953.21	1940.14	2162.78	4292.18	5054.62	3292.81	chr16	22381309	22439719	HAVANA	104156	No
Id4	inhibitor of DNA binding 4	653.843	2.19109	0.219093	10.0007	1.51285e-23	1.76007e-09	242.702	216.326	277.857	1133.6	1738.97	313.601	chr13	48261427	48264036	ENSEMBL	15904	No
Stmn4	stathmin-like 4	250.936	3.3416	0.344038	9.71286	2.65776e-22	5.77977e-09	12.492	44.6232	94.8093	419.259	802.602	131.832	chr14	66344296	66361680	HAVANA	56471	Yes
Sall3	spalt like transcription factor 3	146.615	3.39962	0.35132	9.67671	3.78713e-22	6.71543e-09	18.738	17.4613	45.9966	236.064	509.495	51.9339	chr18	80966376	80986578	ENSEMBL	20689	No
Tubb2b	tubulin, beta 2B class IIB	17997.3	1.2596	0.131737	9.56144	1.16126e-21	1.11564e-08	10350.5	10542.7	12588	21318.3	33339.5	19844.7	chr13	34127008	34130354	ENSEMBL	73710	No
Btg2	BTG anti-proliferation factor 2	2607.4	1.12296	0.117819	9.53124	1.55416e-21	1.26871e-08	1546.33	1621.96	2006.95	3485.63	4708.4	2275.1	chr1	134075170	134079120	HAVANA	12227	No
Rgs16	regulator of G-protein signaling 16	1140.51	1.78057	0.18846	9.44801	3.45335e-21	1.78889e-08	405.99	498.616	739.7	1560.24	2391.09	1247.41	chr1	153740349	153745468	HAVANA	19734	No
Ncan	neurocan	715.694	1.67013	0.177561	9.40595	5.15624e-21	2.14151e-08	266.794	328.854	502.208	1010.65	1657.33	528.327	chr8	70093085	70120873	HAVANA	13004	No
Soga3	SOGA family member 3	915.683	1.94963	0.209099	9.32398	1.12059e-20	2.95134e-08	243.594	376.387	588.569	1342.61	2031.1	911.839	chr10	29143996	29199630	ENSEMBL	67412	No
Insm1	insulinoma-associated 1	405.886	2.52603	0.277884	9.09023	9.88324e-20	7.63611e-08	72.2752	119.319	202.76	526.226	1189.15	325.586	chr2	146221921	146225020	HAVANA	53626	Yes
Itgb8	integrin beta 8	2305.2	1.34249	0.150262	8.93433	4.09671e-19	1.41181e-07	1306.31	1234.9	1493.48	3888.91	3495.65	2411.93	chr12	119158022	119238802	HAVANA	320910	Yes
Syt11	synaptotagmin XI	7548.59	1.26764	0.146819	8.63403	5.92277e-18	4.48594e-07	3757.42	3918.11	6556.86	10613	13610.8	6835.3	chr3	88744700	88775164	HAVANA	229521	No
Lhx1	LIM homeobox protein 1	143.216	3.07363	0.360076	8.53606	1.38875e-17	6.43414e-07	13.3843	39.7729	42.2418	249.588	391.465	122.844	chr11	84518284	84525535	HAVANA	16869	No
Tagln3	transgelin 3	906.158	1.29243	0.151811	8.51343	1.68863e-17	6.97628e-07	492.542	502.496	672.113	1311.88	1682.91	775.013	chr16	45711230	45724608	HAVANA	56370	No
Pak3	p21 (RAC1) activated kinase 3	2268.77	1.37198	0.161475	8.49651	1.95371e-17	7.42966e-07	1293.81	1179.61	1516.01	3917.19	3808.43	1897.58	chrX	143518591	143797796	HAVANA	18481	No
Celf3	CUGBP, Elav-like family member 3	353.931	2.87302	0.338404	8.48992	2.06783e-17	7.59e-07	33.9069	81.4859	176.477	483.193	1086.86	261.667	chr3	94478295	94492198	HAVANA	78784	No
Dcc	deleted in colorectal carcinoma	597.954	2.48214	0.292937	8.4733	2.38531e-17	8.07249e-07	113.32	141.63	336.057	1057.37	1179.31	760.033	chr18	71258738	72351069	HAVANA	13176	Yes
Myo5b	myosin VB	1514.71	1.16385	0.138168	8.42343	3.65619e-17	9.6097e-07	956.531	855.602	1159.3	1999.17	2535.67	1581.99	chr18	74440936	74771493	HAVANA	17919	No
Apc2	APC regulator of WNT signaling pathway 2	3649.14	1.096	0.130732	8.38353	5.13618e-17	1.10984e-06	2119.18	2206.91	3090.22	4492.59	6769.01	3216.91	chr10	80295977	80318263	HAVANA	23805	No
Ptpn5	protein tyrosine phosphatase, non-receptor type 5	231.72	2.52569	0.301724	8.37087	5.71939e-17	1.14445e-06	41.9374	80.5158	90.1158	319.67	702.277	155.802	chr7	47077798	47133684	ENSEMBL	19259	No
Rtn1	reticulon 1	579.238	1.55815	0.186304	8.36351	6.08774e-17	1.17267e-06	264.117	285.201	391.44	749.995	1365.21	419.466	chr12	72211752	72409054	HAVANA	104001	No
Smpd3	sphingomyelin phosphodiesterase 3, neutral	417.179	1.98113	0.237495	8.34178	7.31797e-17	1.25987e-06	132.951	184.313	214.964	538.521	1092.76	339.568	chr8	106252548	106337988	ENSEMBL	58994	No
Dll3	delta like canonical Notch ligand 3	252.871	3.2506	0.391025	8.31303	9.32927e-17	1.38508e-06	24.984	33.9525	114.522	325.817	827.192	190.757	chr7	28293553	28302238	HAVANA	13389	No
Adgrg1	adhesion G protein-coupled receptor G1	5009.49	1.46635	0.177877	8.24363	1.67057e-16	1.78582e-06	2304.78	2225.34	4222.3	6463.48	9925.32	4915.74	chr8	94977109	95014208	ENSEMBL	14766	No
Ctnna2	catenin (cadherin associated protein), alpha 2	1193.86	1.26055	0.155548	8.10391	5.32196e-16	2.89905e-06	746.844	609.204	893.648	1653.68	1948.47	1311.33	chr6	76881637	77979699	HAVANA	12386	No
Nefl	neurofilament, light polypeptide	724.755	1.78453	0.220311	8.10004	5.49409e-16	2.9299e-06	381.898	370.567	240.309	1105.32	1212.76	1037.68	chr14	68083863	68089095	HAVANA	18039	No
Smoc1	SPARC related modular calcium binding 1	9130.06	1.43075	0.176972	8.08461	6.23628e-16	3.08244e-06	4104.52	4142.2	7419.53	13890.9	14892.4	10330.8	chr12	81026808	81186414	HAVANA	64075	No
Tox3	TOX high mobility group box family member 3	2285.63	1.07	0.132697	8.06351	7.41364e-16	3.32824e-06	1377.69	1372.65	1945	2931.13	4017.93	2069.37	chr8	90247040	90348343	HAVANA	244579	Yes
Cdh22	cadherin 22	294.31	2.82237	0.351019	8.0405	8.94708e-16	3.58877e-06	48.1835	51.4137	155.825	308.604	1014.07	187.761	chr2	165111507	165234853	HAVANA	104010	No
Stmn2	stathmin-like 2	598.304	1.40247	0.17457	8.03384	9.44646e-16	3.65056e-06	289.101	323.033	423.356	912.289	1223.57	418.467	chr3	8509360	8561606	HAVANA	20257	No
Kcnk10	potassium channel, subfamily K, member 10	95.2516	3.51294	0.437234	8.03445	9.39968e-16	3.65056e-06	16.0612	9.7007	27.2225	164.753	309.828	43.9441	chr12	98433994	98577940	ENSEMBL	72258	No
Atcay	ataxia, cerebellar, Cayman type	608.987	2.06117	0.256759	8.02763	9.93717e-16	3.7073e-06	189.165	182.373	424.295	876.633	1363.24	618.213	chr10	81204508	81230833	HAVANA	16467	No
Mkrn1	makorin, ring finger protein, 1	5601.02	1.02884	0.12843	8.01095	1.13827e-15	3.90297e-06	3460.29	3341.89	4870.94	7370.85	9099.11	5463.05	chr6	39397804	39420462	HAVANA	54484	No
Ttyh1	tweety family member 1	566.519	1.95234	0.244812	7.97486	1.52556e-15	4.40433e-06	179.35	279.38	227.167	903.682	1501.93	307.608	chr7	4119408	4136708	HAVANA	57776	No
Ebf2	early B cell factor 2	1658.64	1.5053	0.18885	7.97091	1.57505e-15	4.43507e-06	747.736	1111.7	655.217	2424.57	2592.72	2419.92	chr14	67233292	67430918	HAVANA	13592	No
Prox1	prospero homeobox 1	1021.24	1.57135	0.197189	7.96875	1.60286e-15	4.45385e-06	336.392	508.317	763.168	1554.09	1864.87	1100.6	chr1	190118035	190170714	HAVANA	19130	No
Dtx4	deltex 4, E3 ubiquitin ligase	9871.28	1.13407	0.14262	7.95168	1.84005e-15	4.73254e-06	5103.88	5736.99	8913.01	12505.2	18231.7	8736.88	chr19	12466341	12501996	ENSEMBL	207521	No
Mlc1	megalencephalic leukoencephalopathy with subcortical cysts 1 homolog (human)	287.86	3.11158	0.393526	7.90692	2.63838e-15	5.47329e-06	33.0146	36.8627	149.254	463.521	788.832	255.675	chr15	88955884	88979007	HAVANA	170790	No
Sorbs2	sorbin and SH3 domain containing 2	4014.94	1.28219	0.163426	7.8457	4.30552e-15	6.72945e-06	2190.56	1974.09	3243.23	6312.25	6180.82	4188.67	chr8	45507788	45827906	HAVANA	234214	No
Foxg1	forkhead box G1	528.875	2.33009	0.299119	7.78982	6.71044e-15	8.16235e-06	61.5677	147.451	383.931	1035.24	1230.46	314.6	chr12	49382660	49386861	HAVANA	15228	No
Fam167a	family with sequence similarity 167, member A	492.212	1.53871	0.198747	7.74206	9.78204e-15	9.52743e-06	246.271	221.176	360.463	636.881	1078	410.478	chr14	63436394	63465498	HAVANA	219148	No
Dmrta2	doublesex and mab-3 related transcription factor like family A2	2717.1	1.61779	0.20905	7.73875	1.00396e-14	9.60931e-06	917.27	1576.36	1672.77	3122.93	5852.31	3160.98	chr4	109978053	109983687	HAVANA	242620	No
Pou2f2	POU domain, class 2, transcription factor 2	364.247	1.62069	0.212153	7.63925	2.18485e-14	1.34483e-05	144.55	174.613	249.696	520.078	846.863	249.682	chr7	25087344	25159922	HAVANA	18987	No
Nrn1	neuritin 1	96.6441	3.83924	0.506604	7.57839	3.49876e-14	1.64258e-05	8.03058	6.79049	29.0999	213.933	232.125	89.8856	chr13	36725625	36734477	HAVANA	68404	No
RP23-207N5.2	NA	63.3611	5.22229	0.68955	7.57347	3.63385e-14	1.66629e-05	2.67686	2.91021	3.75482	156.146	197.7	16.9784	chr7	79536043	79560033	HAVANA	NA	No
Lhfpl4	lipoma HMGIC fusion partner-like protein 4	744.928	1.6312	0.217523	7.49896	6.43267e-14	2.11311e-05	351.561	284.231	591.385	918.436	1626.84	697.113	chr6	113168090	113195384	HAVANA	269788	No
Spry2	sprouty RTK signaling antagonist 2	2003.32	1.03063	0.137832	7.47742	7.57934e-14	2.26713e-05	1419.63	1360.04	1308.56	2500.8	3191.72	2239.15	chr14	105891949	105896819	ENSEMBL	24064	No
St8sia3	ST8 alpha-N-acetyl-neuraminide alpha-2,8-sialyltransferase 3	394.199	2.03801	0.27341	7.45405	9.05178e-14	2.45604e-05	111.536	122.229	279.734	660.241	844.896	346.559	chr18	64254359	64276146	HAVANA	20451	No
Shtn1	shootin 1	1673.64	1.61325	0.218183	7.39404	1.42438e-13	2.97966e-05	747.736	604.354	1397.73	2664.33	3008.77	1618.94	chr19	58973358	59076069	ENSEMBL	71653	No
Uchl1	ubiquitin carboxy-terminal hydrolase L1	2518.2	1.19844	0.1625	7.37504	1.64291e-13	3.16574e-05	1354.49	1453.17	2092.38	2878.26	4975.94	2355	chr5	66676091	66687234	HAVANA	22223	No
Vwc2	von Willebrand factor C domain containing 2	405.476	2.44132	0.331355	7.3677	1.73593e-13	3.22793e-05	61.5677	100.887	274.102	620.897	1027.84	347.558	chr11	11114223	11268931	HAVANA	319922	No
Ak4	adenylate kinase 4	5158.14	1.08217	0.147205	7.35148	1.96028e-13	3.38512e-05	2915.99	3136.24	4077.74	6413.07	7709.31	6696.48	chr4	101419277	101466995	HAVANA	11639	No
Atoh7	atonal bHLH transcription factor 7	85.0246	3.46615	0.474754	7.30094	2.85773e-13	3.92894e-05	7.13829	12.6109	27.2225	146.31	241.961	74.9047	chr10	63100156	63100605	ENSEMBL	53404	Yes
2610035F20Rik	RIKEN cDNA 2610035F20 gene	299.815	2.72377	0.379036	7.18606	6.66886e-13	5.69323e-05	36.5837	63.0546	171.783	461.062	728.834	337.57	chr14	122470284	122475199	HAVANA	69248	No
Stmn3	stathmin-like 3	189.329	2.47593	0.345331	7.16974	7.51429e-13	5.95053e-05	19.6303	73.7253	90.1158	269.26	576.379	106.864	chr2	181306459	181314500	HAVANA	20262	No
Ndp	Norrie disease (pseudoglioma) (human)	187.813	2.3348	0.327287	7.1338	9.76347e-13	6.57443e-05	30.3377	59.1743	111.706	338.112	434.743	152.805	chrX	16885521	16911774	HAVANA	17986	No
Dmrta2os	doublesex and mab-3 related transcription factor like family A2, opposite strand	327.429	1.88697	0.266478	7.08115	1.4296e-12	7.77575e-05	108.859	132.9	211.209	416.8	765.226	329.58	chr4	109976738	109977813	HAVANA	77453	No
Mir124-2hg	Mir124-2 host gene (non-protein coding)	439.595	2.20174	0.311146	7.07622	1.48142e-12	7.87489e-05	89.2286	110.588	339.811	807.781	985.548	304.612	chr3	17789921	17808970	HAVANA	70441	No
Kcnd3	potassium voltage-gated channel, Shal-related family, member 3	970.419	1.636	0.231492	7.06722	1.58071e-12	8.06295e-05	408.667	369.597	673.991	1707.78	1370.13	1292.35	chr3	105452330	105674002	HAVANA	56543	No
Ntrk3	neurotrophic tyrosine kinase, receptor, type 3	203.239	2.44488	0.3464	7.05799	1.68933e-12	8.26912e-05	28.5532	60.1443	114.522	373.768	436.71	205.738	chr7	78175959	78738012	HAVANA	18213	No
Shc3	src homology 2 domain-containing transforming protein C3	251.852	1.77295	0.251559	7.04787	1.81682e-12	8.53302e-05	145.443	93.1267	148.316	373.768	556.707	193.753	chr13	51431041	51567084	ENSEMBL	20418	No
Gm3558	predicted gene 3558	163.397	2.75054	0.390491	7.0438	1.87072e-12	8.60298e-05	22.3072	41.713	45.9966	207.785	232.125	430.452	chr14	7545151	7568566	HAVANA	100041874	No
Scg3	secretogranin III	193.925	2.03048	0.288849	7.02957	2.07176e-12	8.93887e-05	41.9374	90.2165	105.135	315.981	450.48	159.797	chr9	75643264	75683996	ENSEMBL	20255	No
Gm6123	pyruvate dehydrogenase (lipoamide) beta pseudogene	261.367	1.86641	0.265483	7.03025	2.06171e-12	8.93887e-05	72.2752	119.319	133.296	420.489	397.367	425.458	chr1	4771131	4772199	HAVANA	620009	No
Scrt1	scratch family zinc finger 1	153.463	3.07032	0.440418	6.97138	3.13855e-12	0.000105623	11.5997	28.132	75.0965	205.326	493.758	106.864	chr15	76516203	76522129	ENSEMBL	170729	No
Ascl1	achaete-scute family bHLH transcription factor 1	365.079	2.00889	0.289028	6.9505	3.64003e-12	0.000111756	107.074	160.062	152.07	435.243	1185.22	150.808	chr10	87490819	87493660	HAVANA	17172	Yes
Adgrb1	adhesion G protein-coupled receptor B1	557.21	1.48966	0.217456	6.8504	7.36422e-12	0.000152487	211.472	300.722	420.54	695.897	1244.23	470.401	chr15	74516195	74589465	HAVANA	107831	No
Lemd1	LEM domain containing 1	261.425	2.26729	0.331628	6.83684	8.09577e-12	0.00015862	68.706	62.0845	182.109	403.276	618.673	233.703	chr1	132191431	132259227	HAVANA	213409	No
Gm14342	predicted gene 14342	157.973	2.79227	0.409495	6.81882	9.17907e-12	0.000167421	33.9069	22.3116	90.1158	259.424	404.252	137.825	chr2	180829490	180889660	HAVANA	102632741	No
Nova2	NOVA alternative splicing regulator 2	771.095	1.35726	0.199923	6.78894	1.12959e-11	0.000183668	342.638	376.387	674.929	1153.27	1427.18	652.17	chr7	18925888	18965319	HAVANA	384569	No
Sox21	SRY (sex determining region Y)-box 21	330.679	2.26563	0.337097	6.72099	1.80496e-11	0.000223909	50.8603	110.588	222.473	389.751	976.696	233.703	chr14	118233232	118237030	HAVANA	223227	No
Rims3	regulating synaptic membrane exocytosis 3	668.773	1.26967	0.189759	6.69096	2.21714e-11	0.000246084	304.27	374.447	571.672	893.846	1311.11	557.291	chr4	120854816	120896579	HAVANA	242662	No
Celsr3	cadherin, EGF LAG seven-pass G-type receptor 3	204.501	2.113	0.316826	6.66928	2.57069e-11	0.000258248	47.2912	74.6954	128.603	285.244	515.397	175.776	chr9	108826320	108852969	HAVANA	107934	No
B3gat1	beta-1,3-glucuronyltransferase 1 (glucuronosyltransferase P)	226.967	1.92349	0.291159	6.60633	3.93975e-11	0.000311081	95.4746	80.5158	141.745	253.277	597.034	193.753	chr9	26733728	26763101	HAVANA	76898	No
Lynx1	Ly6/neurotoxin 1	608.805	1.76786	0.268272	6.5898	4.40433e-11	0.00032322	243.594	198.864	444.008	978.682	975.713	811.966	chr15	74747852	74753046	HAVANA	23936	No
Dkk3	dickkopf WNT signaling pathway inhibitor 3	6329.59	1.06328	0.161555	6.58153	4.65624e-11	0.000331028	3367.49	3671.72	5316.83	9099.53	8428.31	8093.7	chr7	112116019	112159057	ENSEMBL	50781	Yes
Neurog1	neurogenin 1	153.715	3.41441	0.521194	6.55114	5.70982e-11	0.000359371	1.78457	31.0422	67.5868	238.523	512.446	70.9097	chr13	56250505	56252163	ENSEMBL	18014	No
Fabp7	fatty acid binding protein 7, brain	537.942	1.7103	0.263057	6.50164	7.94508e-11	0.000415153	232.887	306.542	215.902	850.814	1259.97	361.54	chr10	57784881	57788450	HAVANA	12140	No
Myb	myeloblastosis oncogene	675.364	1.15952	0.178593	6.49256	8.43923e-11	0.000423251	373.868	398.699	513.472	934.42	1033.74	797.984	chr10	21124936	21160905	HAVANA	17863	Yes
Slc1a2	solute carrier family 1 (glial high affinity glutamate transporter), member 2	563.649	1.23105	0.189948	6.48095	9.1144e-11	0.000436915	261.44	341.465	461.843	720.487	1187.18	409.479	chr2	102658659	102790784	HAVANA	20511	No
Mfsd2a	major facilitator superfamily domain containing 2A	379.642	1.51374	0.234871	6.445	1.15598e-10	0.000483165	175.78	188.194	268.47	465.98	782.931	396.495	chr4	122946850	122961188	HAVANA	76574	No
Fgf18	fibroblast growth factor 18	220.461	1.90876	0.297582	6.41421	1.41552e-10	0.00052242	103.505	81.4859	125.787	229.916	579.329	202.742	chr11	33117430	33147400	HAVANA	14172	No
Hes6	hairy and enhancer of split 6	2708.95	1.13518	0.177085	6.41037	1.45164e-10	0.000526351	1448.18	1778.14	2114.9	2890.55	5374.29	2647.63	chr1	91411483	91414038	HAVANA	55927	No
Btbd17	BTB (POZ) domain containing 17	197.787	2.53153	0.395259	6.40473	1.50635e-10	0.000534453	31.23	42.6831	132.358	258.195	572.444	149.809	chr11	114791217	114795945	HAVANA	72014	No
Gm5607	NA	81.7947	3.73446	0.589201	6.33818	2.32499e-10	0.000647527	2.67686	5.82042	33.7934	105.737	312.779	29.9619	chr8	12385771	12436750	HAVANA	NA	No
Grem2	gremlin 2, DAN family BMP antagonist	93.0033	2.84157	0.449286	6.32463	2.53842e-10	0.00067061	21.4149	26.1919	25.3451	110.655	266.55	107.863	chr1	174833785	174921819	HAVANA	23893	No
St8sia1	ST8 alpha-N-acetyl-neuraminide alpha-2,8-sialyltransferase 1	2938.26	1.08127	0.171006	6.32296	2.56601e-10	0.000671162	1611.47	1653.97	2484.75	4576.2	3925.47	3377.7	chr6	142821545	142964452	HAVANA	20449	No
Etv4	ets variant 4	644.655	1.37567	0.219897	6.25598	3.95035e-10	0.000799023	316.762	409.37	378.298	738.929	1222.59	801.979	chr11	101769742	101785371	HAVANA	18612	No
Rtn2	reticulon 2 (Z-band associated protein)	708.558	1.32513	0.212693	6.23023	4.65758e-10	0.000853875	360.484	435.561	478.74	780.732	1580.61	615.217	chr7	19282662	19296164	ENSEMBL	20167	No
Sox2ot	SOX2 overlapping transcript (non-protein coding)	144.075	2.1077	0.339562	6.20711	5.3967e-10	0.000905323	39.2606	45.5933	94.8093	205.326	384.58	94.8792	chr3	34104270	34682619	HAVANA	320478	No
Mdga1	MAM domain containing glycosylphosphatidylinositol anchor 1	731.427	1.17933	0.191652	6.15347	7.5807e-10	0.00103582	398.852	481.155	524.737	855.732	1439.96	688.124	chr17	29827956	29970087	HAVANA	74762	No
Gprin1	G protein-regulated inducer of neurite outgrowth 1	790.754	1.06415	0.173513	6.13298	8.62482e-10	0.00109667	541.618	489.885	612.975	879.092	1570.78	650.172	chr13	54736671	54749874	HAVANA	26913	No
Tmem163	transmembrane protein 163	85.0254	2.55155	0.416682	6.12348	9.15522e-10	0.00112144	18.738	22.3116	39.4256	132.786	241.961	54.9301	chr1	127486546	127679548	HAVANA	72160	No
1500004A13Rik	RIKEN cDNA 1500004A13 gene	487.743	1.22986	0.201692	6.09773	1.07584e-09	0.00120101	238.24	264.829	435.559	646.717	984.565	356.546	chr3	88782943	88832547	HAVANA	319830	No
Foxl2os	forkhead box L2, opposite strand	1055.11	1.33759	0.219759	6.08661	1.15329e-09	0.00123786	759.336	648.007	372.666	1186.47	1460.62	1903.58	chr9	98949781	98955299	HAVANA	768252	No
Capn3	calpain 3	506.763	1.60971	0.264738	6.08038	1.19901e-09	0.00125205	203.441	197.894	397.073	725.405	862.601	654.167	chr2	120456019	120504913	HAVANA	12335	No
Hspa4l	heat shock protein 4 like	7016.18	1.00859	0.167596	6.01798	1.76609e-09	0.00146724	3980.49	3917.14	6874.14	10534.4	10548.9	6242.05	chr3	40744495	40796103	HAVANA	18415	No
C130060K24Rik	NA	82.4243	3.54238	0.594915	5.95442	2.6099e-09	0.00172326	26.7686	2.91021	33.7934	158.605	206.552	65.9161	chr6	65381105	65458150	HAVANA	NA	No
Sarm1	sterile alpha and HEAT/Armadillo motif containing 1	579.729	1.43914	0.244588	5.88393	4.0064e-09	0.00207698	279.286	250.278	498.453	705.733	1112.43	632.195	chr11	78472330	78497754	HAVANA	237868	No
Nptx2	neuronal pentraxin 2	153.185	1.92116	0.328719	5.84437	5.08474e-09	0.00230052	60.6755	64.9947	80.7287	188.113	371.794	152.805	chr5	144545902	144557478	HAVANA	53324	No
Pappa	pregnancy-associated plasma protein A	1042.5	1.45376	0.250178	5.8109	6.21374e-09	0.00248565	778.966	619.875	328.547	1465.56	1558.98	1503.09	chr4	65124174	65357509	HAVANA	18491	No
Fgf8	fibroblast growth factor 8	242.306	3.17015	0.54597	5.80646	6.38069e-09	0.0025127	46.3989	11.6408	158.641	420.489	602.935	213.728	chr19	45736798	45742915	HAVANA	14179	No
Ptprn2	protein tyrosine phosphatase, receptor type, N polypeptide 2	401.91	1.30771	0.225277	5.80489	6.44096e-09	0.00251952	194.518	236.697	297.57	465.98	957.024	259.669	chr12	116485720	117276849	HAVANA	19276	No
Spock1	sparc/osteonectin, cwcv and kazal-like domains proteoglycan 1	642.74	1.39142	0.239839	5.80146	6.57388e-09	0.00253961	250.732	307.512	462.782	1013.11	802.602	1019.7	chr13	57421195	57908314	HAVANA	20745	No
Gm2237	predicted gene 2237	269.287	1.3937	0.242018	5.75866	8.47852e-09	0.00283082	146.335	136.78	149.254	378.686	344.253	460.414	chr14	19563801	19585135	HAVANA	100039441	No
Hes5	hes family bHLH transcription factor 5	112.195	2.91127	0.506017	5.75331	8.75113e-09	0.0028674	6.246	19.4014	70.4029	190.572	321.631	64.9174	chr4	154960923	154962371	HAVANA	15208	Yes
D030055H07Rik	RIKEN cDNA D030055H07 gene	209.688	2.41907	0.422501	5.72558	1.03078e-08	0.00305978	30.3377	48.5035	152.07	309.834	499.659	217.723	chr9	106148687	106160201	HAVANA	654798	No
9330159F19Rik	RIKEN cDNA 9330159F19 gene	211.494	2.05884	0.361717	5.69185	1.25672e-08	0.00330402	43.722	68.875	158.641	324.588	454.414	218.722	chr10	29211643	29230779	ENSEMBL	212448	No
Pgbd5	piggyBac transposable element derived 5	360.448	1.39993	0.246183	5.68654	1.2964e-08	0.00334755	173.996	170.732	304.141	442.62	741.62	329.58	chr8	124369049	124439658	HAVANA	209966	No
Dbx1	developing brain homeobox 1	35.6527	6.73311	1.18949	5.66048	1.50951e-08	0.00356279	0	0	1.87741	61.475	145.57	4.99364	chr7	49631499	49636849	HAVANA	13172	No
Kif5a	kinesin family member 5A	509.032	1.0628	0.189248	5.61589	1.95558e-08	0.00396359	290.885	347.285	385.808	651.635	886.207	492.373	chr10	127225696	127263363	ENSEMBL	16572	No
Nrarp	Notch-regulated ankyrin repeat protein	557.608	1.26201	0.225617	5.5936	2.22413e-08	0.00417285	294.454	330.794	421.479	590.16	1171.45	537.316	chr2	25180758	25183339	HAVANA	67122	No
Dlgap2	DLG associated protein 2	187.184	2.2137	0.396496	5.58316	2.36187e-08	0.00428217	40.1529	45.5933	137.051	330.735	369.827	199.746	chr8	14095865	14847680	HAVANA	244310	No
Scrt2	scratch family zinc finger 2	82.7029	3.59471	0.64481	5.57484	2.47758e-08	0.00436436	0.892286	11.6408	36.6095	126.638	269.501	50.9352	chr2	152081529	152095802	HAVANA	545474	No
A730094K22Rik	RIKEN cDNA A730094K22 gene	102.631	2.90405	0.521818	5.56525	2.61781e-08	0.00445164	17.8457	11.6408	59.1385	183.195	233.109	110.859	chr9	91350214	91350953	HAVANA	102633322	No
Eno4	enolase 4	165.207	2.02663	0.367708	5.51151	3.55766e-08	0.00509392	61.5677	43.6532	119.216	234.834	347.204	184.765	chr19	58943425	58971421	HAVANA	226265	No
Wnt16	wingless-type MMTV integration site family, member 16	175.933	1.66416	0.303511	5.48302	4.18135e-08	0.00545781	66.0292	76.6355	81.6674	272.949	192.782	365.535	chr6	22288227	22298522	HAVANA	93735	No
E530001K10Rik	NA	89.3784	2.41834	0.44126	5.48053	4.24043e-08	0.00548582	17.8457	25.2218	48.8127	138.933	204.585	100.872	chr2	94251879	94264758	HAVANA	NA	No
Nalcn	sodium leak channel, non-selective	417.757	1.78303	0.327233	5.4488	5.07122e-08	0.00589077	182.026	111.558	344.505	646.717	694.408	527.329	chr14	123276641	123627144	ENSEMBL	338370	No
Kcnq2	potassium voltage-gated channel, subfamily Q, member 2	84.4728	2.20506	0.405397	5.43926	5.35023e-08	0.00600758	28.5532	29.1021	39.4256	135.245	203.601	70.9097	chr2	181075579	181135300	HAVANA	16536	No
Ccdc184	coiled-coil domain containing 184	70.4855	2.69234	0.495078	5.43821	5.38186e-08	0.00600855	17.8457	11.6408	38.4869	103.278	195.733	55.9288	chr15	98167806	98170134	ENSEMBL	239650	No
CAAA01093177.1	NA	383.99	1.70139	0.313163	5.43293	5.54358e-08	0.00608053	74.952	334.674	96.6867	588.93	503.594	705.102	chr7	3181093	3181888	HAVANA	NA	No
Dock3	dedicator of cyto-kinesis 3	540.032	1.2982	0.24003	5.40846	6.35675e-08	0.00640244	254.302	248.338	516.288	786.88	958.992	475.395	chr9	106892825	107231909	HAVANA	208869	No
Gm26793	predicted gene, 26793	95.0129	3.53779	0.654214	5.4077	6.38387e-08	0.00640435	2.67686	7.76056	47.874	165.982	244.912	100.872	chr7	144894560	144897461	ENSEMBL	102638461	No
Syt1	synaptotagmin I	672.446	1.14296	0.211592	5.40171	6.60104e-08	0.00647422	355.13	353.106	626.117	1018.03	1074.07	608.226	chr10	108497650	109010982	HAVANA	20979	No
Megf11	multiple EGF-like-domains 11	170.884	1.62374	0.300611	5.40146	6.61004e-08	0.00647422	66.9215	80.5158	106.074	297.539	268.518	205.738	chr9	64385626	64709205	HAVANA	214058	No
Gpr156	G protein-coupled receptor 156	276.114	1.37631	0.257862	5.3374	9.42894e-08	0.00747839	115.105	142.6	235.615	374.997	559.658	228.709	chr16	37916496	38007527	ENSEMBL	239845	No
Efhd1	EF hand domain containing 1	211.358	1.87467	0.351806	5.3287	9.89164e-08	0.00760137	73.1675	63.0546	159.58	362.702	361.958	247.685	chr1	87264363	87310839	HAVANA	98363	No
Gm3373	predicted gene 3373	26.681	7.15378	1.34896	5.30319	1.13795e-07	0.00802803	1.78457	0	0	55.3275	58.0313	44.9428	chr14	5718336	5741577	HAVANA	100036568	No
Gm16551	predicted gene 16551	27.7069	6.42236	1.21448	5.28817	1.23547e-07	0.00828988	1.78457	0	0.938706	59.016	88.5223	15.9797	chr9	74847983	74860134	HAVANA	100503019	No
Eml5	echinoderm microtubule associated protein like 5	1205.62	1.23789	0.234534	5.27809	1.30539e-07	0.00848625	507.711	588.833	1124.57	1866.38	1735.04	1411.2	chr12	98786604	98901484	ENSEMBL	319670	No
Usp44	ubiquitin specific peptidase 44	346.155	1.37582	0.261058	5.27019	1.36285e-07	0.00862587	153.473	161.032	316.344	454.915	685.556	305.611	chr10	93831555	93848524	ENSEMBL	327799	No
Cbln1	cerebellin 1 precursor protein	200.12	1.60141	0.304589	5.25761	1.45943e-07	0.0088377	93.69	114.468	101.38	252.047	457.365	181.769	chr8	87468854	87472592	ENSEMBL	12404	No
Fgf15	fibroblast growth factor 15	542.322	3.22475	0.613477	5.25651	1.46813e-07	0.00883822	59.7832	67.9049	253.451	1085.65	1399.64	387.507	chr7	144896532	144900953	ENSEMBL	14170	Yes
Dusp8	dual specificity phosphatase 8	279.473	1.29739	0.246812	5.25657	1.46766e-07	0.00883822	141.873	147.451	221.535	398.358	479.988	287.634	chr7	142079490	142095843	HAVANA	18218	No
Rmst	rhabdomyosarcoma 2 associated transcript (non-coding RNA)	183.771	1.8967	0.362206	5.23653	1.6362e-07	0.00920486	74.952	51.4137	126.725	319.67	289.173	240.694	chr10	92071037	92165170	HAVANA	110333	No
Calb1	calbindin 1	71.9482	2.42089	0.462741	5.23164	1.68011e-07	0.00929635	17.8457	17.4613	41.3031	104.507	201.634	48.9377	chr4	15881264	15908064	HAVANA	12307	No
Frat2	frequently rearranged in advanced T cell lymphomas 2	669.156	1.12455	0.216041	5.20528	1.93706e-07	0.00985482	295.347	423.921	603.588	820.076	1206.85	665.153	chr19	41845978	41848132	ENSEMBL	212398	No
Onecut1	one cut domain, family member 1	45.6814	3.86643	0.743323	5.20155	1.97634e-07	0.00992276	0.892286	3.88028	16.8967	78.688	132.783	40.9479	chr9	74861921	74891781	HAVANA	15379	Yes
