## Supplementary Table 4 for "Zfp503/Nlz2 is Required for RPE Differentiation and Optic Fissure Closure"

### Sheet: Sheet1
ABCC8
ADAM9
ADCY9
AHR
AKIRIN1
ALDH1A3
ANKRD12
APLP1
ARL6IP1
ARMC9
ASAH1
ATF1
BCLAF1
BDH2
BEST1
BHLHE41
BMP4
BSG
CACNA1B
CALU
CDH1
CDH3
CDKN1B
CDO1
CFTR
CHRNA3
CLCN2
CLCN4
CLDN10
CLDN16
CLDN19
COL4A3
COL8A2
COX15
CRIM1
CRX
CRYAB
CSPG5
CTBP2
CYP20A1
DAP3
DCT
DCUN1D4
DEGS1
DHPS
DIXDC1
DMXL1
DNAJB14
DUSP4
DZIP1
EFEMP1
EFHC1
EID1
ENPP2
FADS1
FAM18B
FGFR2
FNDC5
FOXD1
FRZB
GAS1
GEM
GJA1
GOLPH3L
GPM6B
GPNMB
GPR143
GRAMD3
GULP1
HSP90B1
HSPA13
IFT74
IGF2BP2
IGFBP5
ITGAV
ITM2B
KCNA2
KCNB1
KCNJ10
KCNJ11
KCNJ13
KLHL21
KLHL24
KRT8
LAMP2
LAPTM4B
LGALS8
LHX2
LIMCH1
LIN7C
LOXL1
LSR
MAB21L1
MANEA
MAP9
MBNL2
MED8
MERTK
MET
MFAP3L
MLANA
MPDZ
MPHOSPH9
MYRIP
NAV3
NDC80
NEDD4L
NOL8
NRIP1
NUDT4
OCA2
OSTM1
OTX2
PAK1IP1
PAX6
PCYOX1
PDPN
PDZD8
PHACTR2
PITPNA
PKNOX2
PLAG1
PLCB4
PLK1S1
PLOD2
PMEL
PRNP
PRRC2C
PSME4
PTCH1
PTGDS
PTK2
PTPRG
RAB27A
RAB38
RBM34
RBP1
RDH11
RDH5
RHOBTB3
RLBP1
RNF13
RPE65
RRAGD
SCAMP1
SDC2
SEMA3C
SERPINF1
SFRP5
SGK3
SIL1
SIX3
SLC12A1
SLC12A2
SLC16A1
SLC16A4
SLC24A1
SLC2A1
SLC39A6
SLC4A2
SLC6A15
SLC6A20
SLC6A6
SLC7A5
SLC9A3R1
SMAD6
SMC3
SORBS2
SOSTDC1
SOX9
SPAST
STAM2
SULF1
TAX1BP1
TFEC
TFPI2
TIMP3
TRPM1
TTLL4
TTR
TYRP1
UBL3
USO1
USP34
UTP3
VEGFA
WASL
WWC2
WWTR1
ZNF19
